# P*Can*PIE: A group I intron platform for efficient circRNA synthesis at ambient temperatures

**DOI:** 10.64898/2026.05.11.724386

**Authors:** Ruben Warkentin, Anna Marie Pyle

## Abstract

Ribozyme-based permuted intron-exon (PIE) systems offer a protein-independent route to circRNA production, but existing platforms require elevated temperatures that promote RNA degradation. Here we report the first application of the *Candida albicans* mitochondrial large subunit (*C.a*.mtLSU) group I intron as a PIE platform for circRNA synthesis, which we term P*Can*PIE (Pyle lab *Candida* PIE). We evaluated three peripheral stems, P5, P6b, and P8, as permutation sites and demonstrated that all three support circularization under near-physiological conditions (25°C, 6 mM MgCl_2_), without the 55°C heating step required by existing PIE systems. Kinetic analysis revealed that permutation site does not affect the observed splicing rate constant but does influence P*Can*PIE folding and therefore influences circularization efficiency. The P6b permutation yielded the highest circularization efficiency, with 95 % of the precursor splicing to produce circRNA. Optimization of spacer sequences flanking the circRNA payload eliminated interference from structured native exon sequences and enabled efficient circularization of RNAs up to 1,657 nt, including structured, repetitive, and naturally occurring sequences. Together, these results establish P*Can*PIE as a versatile and near-physiologically active addition to the group I intron PIE toolkit.
