## Supplemental Table 1 for "P*Can*PIE: A group I intron platform for efficient circRNA synthesis at ambient temperatures"

### Sheet: Table S1
Name	Sequence	Figure
T7 promoter sequence	TAATACGACTCACTATAGG	N/A
C.a. mtLSU (P5)	CTCAACACGCGGAGGTGGGTGACAATTTGCAGCGAAGTATATATTAGCTTAATAATAAAATATTATTTAGATATATAAACGTTCAACGACTAGAAGGTGAGTAAGCTAACAATAACCCTTCCACGAGCGCCCGACATCTTAATGAACCAACAATTACAATTAATTAAAGGTCATTATGATGATGACATAGTCTGAACTAAATAGTGATATTTAGATATAATATTTAAATGATATTATGATAACAAAATTGAACAGGGTAATACCGCTAGAGAGTTGATATCGTCAGCGGTGTTTGCCACCGGTGATTTCTTCAGCATAGAGTGCCGATAACGGATCAAAGTTACGCTAGGGATAAACTGTTTGTCCCTTTATATAGAGATATATAGAATAACAATCGGG…	2B, 3
C.a. mtLSU (P6b)	CTCAACACGCACCAATTATTTAGATATATAAACGTTCAACGACTAGAAGGTGAGTAAGCTAACAATAACCCTTCCACGAGCGCCCGACATCTTAATGAACCAACAATTACAATTAATTAAAGGTCATTATGATGATGACATAGTCTGAACTAAATAGTGATATTTAGATATAATATTTAAATGATATTATGATAACAAAATTGAACAGGGTAATACCGCTAGAGAGTTGATATCGTCAGCGGTGTTTGCCACCGGTGATTTCTTCAGCATAGAGTGCCGATAACGGATCAAAGTTACGCTAGGGATAAACTGTTTGTCCCTTTATATAGAGATATATAGAATAACAATCGGGTGAATTGCAAGAATACCACCCACCTCCTTTGGAGGTGGGTGACAATT…	2B, 3, 4D
C.a. mtLSU (P6b) Ext Exon_100	CTCAACACGCACCAATTATTTAGATATATAAACGTTCAACGACTAGAAGGTGAGTAAGCTAACAATAACCCTTCCACGAGCGCCCGACATCTTAATGAACCAACAATTACAATTAATTAAAGGTCATTATGATGATGACATAGTCTGAACTAAATAGTGATATTTAGATATAATATTTAAATGATATTATGATAACAAAATTGGAACAGGGTAATACCGCTAGAGAGTTGATATCGTCAGCGGTGTTTGCCACCTCGATTAGATATAGTCGAGTATAAATGGGGTGAATTGCAAGAAAGTCTAAAGGAGACTTACAAGTCGACTTAGTACGTAAGTATAGTATAATGAACAGGTGATTTCTTCAGCATAGAGTGCCGATAACGGATCAAAGTTACGCTA…	4D
C.a. mtLSU (P6b) Ext actin_exon_100	CTCAACACGCACCAATTATTTAGATATATAAACGTTCAACGACTAGAAGGTGAGTAAGCTAACAATAACCCTTCCACGAGCGCCCGACATCTTAATGAACCAACAATTACAATTAATTAAAGGTCATTATGATGATGACATAGTCTGAACTAAATAGTGATATTTAGATATAATATTTAAATGATATTATGATAACAAAATTGAACAGGGTAATACCGCTAGAGAGTTGATATCGTCAGCGGTGTTTGCCACCATCATGTTTGAGACCTTCAACACCCCAGCCATGTACGTTGCTATCCAGGCTGTGCTATCCCTGTACGCCTCTGGCCGTACCACTGGCATCGTGATGAGGTGATTTCTTCAGCATAGAGTGCCGATAACGGATCAAAGTTACGCTAG…	4D
C.a. mtLSU (P8)	CGTAATTGTTGGTCATTATGATGATGACATAGTCTGAACTAGATAGTGATATCTAGATATAATATTTAAATGATATTATGATAACAAAATTGAACAGGGTAATACCGCTAGAGAGTTGATATCGTCAGCGGTGTTTGCCACCGGTGATTTCTTCAGCATAGAGTGCCGATAACGGATCAAAGTTACGCTAGGGATAAACTGTTTGTCCCTTTATATAGAGATATATAGAATAACAATCGGGTGAATTGCAAGAATACCACCCACCTCCTTTGGAGGTGGGTGACAATTTGCAGCGAAGTATATATTAGCTTAATAATAAAATATTATTTAGATATATAAACGTTCAACGACTAGAAGGTGAGTAAGCTAACAATAACCCTTCCACGAGCGCCCGACATC…	2B, 3
perP6b sp5 3xFLAG	CTCAACACGCACCAATTATTTAGATATATAAACGTTCAACGACTAGAAGGTGAGTAAGCTAACAATAACCCTTCCACGAGCGCCCGACATCTTAATGAACCAACAATTACAATTAATTAAAGGTCATTATGATGATGACATAGTCTGAACTAAATAGTGATATTTAGATATAATATTTAAATGATATTATGATAACAAAATTGAACAGGGTAAGGCTCCACTCGATCTGGACTAAAGCTGCTCATGGATTACAAAGATCACGATGGTGATTATAAAGATCACGACATCGATTACAAGGATGATGATGATAAGGAGCCACGCTAGGGATAAACTGTTAGTCCCTTTATATAGAGATATATAGAATAACAATCGGGTGAATTGCAAGAATACCACCCACCT…	4B
perP6b sp10 3xFLAG	CTCAACACGCACCAATTATTTAGATATATAAACGTTCAACGACTAGAAGGTGAGTAAGCTAACAATAACCCTTCCACGAGCGCCCGACATCTTAATGAACCAACAATTACAATTAATTAAAGGTCATTATGATGATGACATAGTCTGAACTAAATAGTGATATTTAGATATAATATTTAAATGATATTATGATAACAAAATTGAACAGGGTAAGGCTCGATCGCACTCGATCTGGACTAAAGCTGCTCATGGATTACAAAGATCACGATGGTGATTATAAAGATCACGACATCGATTACAAGGATGATGATGATAAGCGATCGAGCCACGCTAGGGATAAACTGTTAGTCCCTTTATATAGAGATATATAGAATAACAATCGGGTGAATTGCAAGAATA…	4B
perP6b sp20 3xFLAG	CTCAACACGCACCAATTATTTAGATATATAAACGTTCAACGACTAGAAGGTGAGTAAGCTAACAATAACCCTTCCACGAGCGCCCGACATCTTAATGAACCAACAATTACAATTAATTAAAGGTCATTATGATGATGACATAGTCTGAACTAAATAGTGATATTTAGATATAATATTTAAATGATATTATGATAACAAAATTGAACAGGGTAAGGCTCGATCGAGGCACTAACCACTCGATCTGGACTAAAGCTGCTCATGGATTACAAAGATCACGATGGTGATTATAAAGATCACGACATCGATTACAAGGATGATGATGATAAGAGCATTAATACGATCGAGCCACGCTAGGGATAAACTGTTAGTCCCTTTATATAGAGATATATAGAATAACAA…	4B,F
perP5 sp20 3xFLAG	GGAGGTGGGTGACAATTTGCAGCGAAGTATATATTAGCTTAATAATAAAATATTATTTAGATATATAAACGTTCAACGACTAGAAGGTGAGTAAGCTAACAATAACCCTTCCACGAGCGCCCGACATCTTAATGAACCAACAATTACAATTAATTAAAGGTCATTATGATGATGACATAGTCTGAACTAAATAGTGATATTTAGATATAATATTTAAATGATATTATGATAACAAAATTGAACAGGGTAAGGCTCGATCGAGGCACTAACCACTCGATCTGGACTAAAGCTGCTCATGGATTACAAAGATCACGATGGTGATTATAAAGATCACGACATCGATTACAAGGATGATGATGATAAGAGCATTAATACGATCGAGCCACGCTAGGGATAAAC…	4F
perP8 sp20 3xFLAG	GCGTAATTGTTGGTCATTATGATGATGACATAGTCTGAACTAGATAGTGATATCTAGATATAATATTTAAATGATATTATGATAACAAAATTGAACAGGGTAAGGCTCGATCGAGGCACTAACCACTCGATCTGGACTAAAGCTGCTCATGGATTACAAAGATCACGATGGTGATTATAAAGATCACGACATCGATTACAAGGATGATGATGATAAGAGCATTAATACGATCGAGCCACGCTAGGGATAAACTGTTAGTCCCTTTATATAGAGATATATAGAATAACAATCGGGTGAATTGCAAGAATACCACCCACCTCCTTTGGAGGTGGGTGACAATTTGCAGCGAAGTATATATTAGCTTAATAATAAAATATTATTTAGATATATAAACGTTCA…	4F
circActin (perP6b)	GCTCAACACGCACCAATTATTTAGATATATAAACGTTCAACGACTAGAAGGTGAGTAAGCTAACAATAACCCTTCCACGAGCGCCCGACATCTTAATGAACCAACAATTACAATTAATTAAAGGTCATTATGATGATGACATAGTCTGAACTAAATAGTGATATTTAGATATAATATTTAAATGATATTATGATAACAAAATTGAACAGGGTAAGGCTCGATCGAGGCACTAACTAAGGAGAATGGCCCAGTCCTCTCCCAAGTCCACACAGGGGAGGTGATAGCATTGCTTTCGTGTAAATTATGTAATGCAAAATTTTTTTAATCTTCGCCTTAATACTTTTTTATTTTGTTTTATTTTGAATGATGAGCCTTCGTGCCCCCCCTTCCCCCTTTTTG…	5A
circATV (perP6b)	GCTCAACACGCACCAATTATTTAGATATATAAACGTTCAACGACTAGAAGGTGAGTAAGCTAACAATAACCCTTCCACGAGCGCCCGACATCTTAATGAACCAACAATTACAATTAATTAAAGGTCATTATGATGATGACATAGTCTGAACTAAATAGTGATATTTAGATATAATATTTAAATGATATTATGATAACAAAATTGAACAGGGTAAGGCTCGATCGAGGCACTAACTCTATTCTTGTAGATTTTTTTTGTGTGGGTCTATGTTTCATTCATCTGCTTTCAGGCTGGATTTATAACAAGCAGAACTTTTAAAACGGTATGATTTTAAAATAAAATTAAAAAAAAAACACGCTGAGATCTTTCCATAGCTTTGGCTTCTGGGAGTTGAAAGCG…	5A
circZnf609 (perP6b)	GCTCAACACGCACCAATTATTTAGATATATAAACGTTCAACGACTAGAAGGTGAGTAAGCTAACAATAACCCTTCCACGAGCGCCCGACATCTTAATGAACCAACAATTACAATTAATTAAAGGTCATTATGATGATGACATAGTCTGAACTAAATAGTGATATTTAGATATAATATTTAAATGATATTATGATAACAAAATTGAACAGGGTAAGGCTCGATCGAGGCACTAACGGAAGAGGGGGACAGTATGATGGAAGTGCAGGGGTGGATACAGGAGCTGTGGAGCCACTTGGGAGTATAGCTATTGAGCCTGGGGCAGCGCTCAATCCTTTGGGAACTAAACCGGAGCCAGAGGAAGGGGAGAATGAGTGTCGCCTGCTAAAGAAAGTCAAGTCT…	5A
circEGFP (perP6b)	GCTCAACACGCACCAATTATTTAGATATATAAACGTTCAACGACTAGAAGGTGAGTAAGCTAACAATAACCCTTCCACGAGCGCCCGACATCTTAATGAACCAACAATTACAATTAATTAAAGGTCATTATGATGATGACATAGTCTGAACTAAATAGTGATATTTAGATATAATATTTAAATGATATTATGATAACAAAATTGAACAGGGTAAGGCTCGATCGAGGCACTAACAAAATCCGTAGCGTCTCGCCGGTAACGCAGAAAAACAAAAAACAAAAAAAACAAAAAAAAAACCAAAAAAACAAAACACATTAAAACAGCCTGTGGGTTGATCCCACCCACAGGCCCATTGGGCGCTAGCACTCTGGTATCACGGTACCTTTGTGCGCCTGTTTT…	5B
